# Tissue signatures of human macrophages during homeostasis and activation

**DOI:** 10.1101/2025.05.23.655632

**Authors:** Daniel P. Caron, William L. Specht, David Chen, Steven B. Wells, Peter A. Szabo, Peter A. Sims, Donna L. Farber

## Abstract

Human macrophages (MΦs) reside in tissues and develop tissue-specific identities. While studies in mice have identified molecular signatures for site-specific MΦ differentiation, we know less about the transcriptional profiles of human MΦs in distinct sites, including mucosal tissues and lymphoid organs during homeostasis and activation. Here, we use multimodal single-cell sequencing and *ex vivo* stimulation assays to define tissue signatures for populations of human MΦs isolated from lungs, small intestine, spleen, bone marrow, and lymph nodes obtained from individual organ donors. Our results reveal distinct tissue-adapted gene and protein profiles of metabolic, adhesion, and immune interaction pathways, which are specific to MΦs and not monocytes isolated from the same sites. These signatures exhibit homology to murine MΦs from the same sites. Tissue-adapted MΦs remained responsive to polarizing cytokine stimuli *ex vivo*, with upregulation of expected transcripts and secreted proteins, while retaining tissue-specific profiles. Together, our findings show how human MΦ identity is coupled to their site of residence for mucosal and lymphoid organs and is intrinsically maintained during activation and polarization.
