## Supplementary Tables for "Tissue signatures of human macrophages during homeostasis and activation": Supplementary_Table_1_Donor_metadata.xlsx

### Sheet: Sheet1
Donor ID	Site (UK/ NY)	Age (years)	Sex	Ethnicity/race	EBV status	CMV status	Application
591C	UK	35-39	Male	White	negative	positive	Organ Donor Atlas
621B	UK	50-54	Male	White	positive	negative	Organ Donor Atlas
637C	UK	50-54	Male	White	positive	positive	Organ Donor Atlas
640C	UK	70-74	Female	White	positive	positive	Organ Donor Atlas
647C	UK	40-44	Male	White	positive	positive	Organ Donor Atlas
689C	UK	40-44	Male	White	positive	negative	Organ Donor Atlas
694B	UK	20-24	Male	White	positive	positive	Organ Donor Atlas
759B	UK	20-24	Female	White	positive	negative	Organ Donor Atlas
768B	UK	20-24	Male	White	positive	negative	Organ Donor Atlas
778C	UK	50-54	Female	White	positive	negative	Organ Donor Atlas
D496	NY	56	Male	Hispanic	positive	positive	Organ Donor Atlas
D503	NY	67	Female	White	positive	positive	Organ Donor Atlas
D512	NY	27	Female	Hispanic	positive	positive	Organ Donor Atlas
D520	NY	25	Female	Middle Eastern	positive	positive	Organ Donor Atlas
D523	NY	20	Female	Hispanic	positive	positive	Organ Donor Atlas
D528	NY	64	Female	Black	positive	negative	Organ Donor Atlas
D529	NY	68	Female	Hispanic	negative	positive	Organ Donor Atlas
D533	NY	75	Male	Asian	positive	positive	Organ Donor Atlas
D534	NY	33	Male	White	positive	positive	Organ Donor Atlas
D543	NY	23	Male	Hispanic	positive	negative	Organ Donor Atlas
D564	NY	48	Male	White	positive	negative	Organ Donor Atlas
D570	NY	73	Male	White	positive	positive	Organ Donor Atlas
D661	NY	45	Male	White	positive	negative	Stim Cytokines
D664	NY	38	Female	Hispanic	positive	positive	Stim Cytokines
D667	NY	60	Male	White	positive	negative	Stim CITE-Seq
D674	NY	50	Female	Black	positive	positive	Stim CITE-Seq+Cytokines
D681	NY	65	Male	White	positive	negative	Stim CITE-Seq+Cytokines
