## Supplementary Tables for "Tissue signatures of human macrophages during homeostasis and activation": Supplementary_Table_2_Flow_Antibodies.xlsx

### Sheet: Sheet1
Target	Clone	Fluorophore	Source	Catalogue number
CD45	HI30	BUV395	BD Horizon	563792
CD33	WM53	BV421	BioLegend	303416
CD66b	6/40c	PE	BioLegend	392904
CD3	UCHT1	APC	BioLegend	300412
CD19	HIB19	APC	BioLegend	302212
CD117	W18195C	APC	BioLegend	375308
CD326	9C4	APC	BioLegend	324208
Viability	-	ZombieNIR	BioLegend	423106
